# Loss-of-function tolerance of enhancers in the human genome

**DOI:** 10.1101/608257

**Authors:** Duo Xu, Omer Gokcumen, Ekta Khurana

## Abstract

Previous studies have surveyed the potential impact of loss-of-function (LoF) variants and identified LoF-tolerant protein-coding genes. However, the tolerance of human genomes to losing enhancers has not yet been evaluated. Here we present the catalog of LoF-tolerant enhancers using structural variants from whole-genome sequences. Using a conservative approach, we estimate that each individual human genome possesses at least 28 LoF-tolerant enhancers on average. We assessed the properties of LoF-tolerant enhancers in a unified regulatory network constructed by integrating tissue-specific enhancers and gene-gene interactions. We find that LoF-tolerant enhancers are more tissue-specific and regulate fewer and more dispensable genes. They are enriched in immune-related cells while LoF-intolerant enhancers are enriched in kidney and brain/neuronal stem cells. We developed a supervised learning approach to predict the LoF-tolerance of enhancers, which achieved an AUROC of 96%. We predict 5,677 more enhancers would be likely tolerant to LoF and 75 enhancers that would be highly LoF-intolerant. Our predictions are supported by known set of disease enhancers and novel deletions from PacBio sequencing. The LoF-tolerance scores provided here will serve as an important reference for disease studies.
