## Supplementary Table 1 for "Loss-of-function tolerance of enhancers in the human genome"

### Sheet: Sheet1
Supplementary Table 1, features used to generalize enhancers and genes in the MegaNet.
Acronym	Features	Type	Info
EOD	Enhancer out degree	Exact value	Number of genes that a enhancer regulates.
ETU	Enhancer tissue ubiquity	Exact value	Total number of tissues that the enhancer is active in.
EGTUa	Enhancer->gene edge tissue ubiquity	Average	Edges between enhancer and gene are weighted by number of tissues, EGTU is the average weight of edges for each enhancer.
EGTUv		Variance
GIDa	Gene in degree from enhancer	Average	Number of enhancers that regulate the gene.
GIDv		Variance
GCCa	Gene closeness centrality	Average	Closeness centrality of a node u is the reciprocal of the sum of the shortest path distances from u to all n-1 other nodes.
GCCv		Variance
GDCa	Gene degree centrality	Average	The fraction of nodes that the gene is connected to (including both genes and enhancers).
GDCv		Variance
GPRCa	Gene page rank centrality	Average	PageRank computes a ranking of the nodes in the graph based on the structure of the incoming links
GPRCv		Variance
GECa	Gene eigenvector centrality	Average	Eigenvector centrality computes the centrality for a node based on the centrality of its neighbors
GECv		Variance
GISa	Gene indispensibility score	Average	Khurana et al. 2013a
GISv		Variance
