## Supplementary Table 2 for "Loss-of-function tolerance of enhancers in the human genome"

### Sheet: newTissueID
newID	uniGroup
SG1	Adipose
SG2	acinar cell
SG3	astrocyte
SG4	basophil
SG5	blood
SG6	blood vessel
SG7	blood vessel endothelial cell
SG8	Brain
SG9	cardiac fibroblast
SG10	cardiac myocyte
SG11	chondrocyte
SG12	dendritic cell
SG13	Digestive
SG14	endothelial cell of hepatic sinusoid
SG15	endothelial cell of lymphatic vessel
SG16	Epithelial
SG17	eye
SG18	fat cell
SG19	female gonad
SG20	fibroblast of choroid plexus
SG21	fibroblast of gingiva
SG22	fibroblast of lymphatic vessel
SG23	fibroblast of periodontium
SG24	fibroblast of pulmonary artery
SG25	fibroblast of the conjuctiva
SG26	fibroblast of tunica adventitia of artery
SG27	gallbladder
SG28	hair follicle cell
SG29	Heart
SG30	hepatic stellate cell
SG31	hepatocyte
SG32	HSC & B-cell
SG33	internal male genitalia
SG34	keratinocyte
SG35	keratocyte
SG36	kidney
SG37	liver
SG38	lung
SG39	lymph node
SG40	lymphocyte of B lineage
SG41	macrophage
SG42	mast cell
SG43	melanocyte
SG44	meninx
SG45	Mesench
SG46	mesothelial cell
SG47	Muscle
SG48	Myosat
SG49	neuron
SG50	neuronal stem cell
SG51	olfactory region
SG52	osteoblast
SG53	pancreas
SG54	parotid gland
SG55	penis
SG56	pericyte cell
SG57	placenta
SG58	preadipocyte
SG59	prostate gland
SG60	reticulocyte
SG61	salivary gland
SG62	skin fibroblast
SG63	skin of body
SG64	spinal cord
SG65	spleen
SG66	stromal cell
SG67	submandibular gland
SG68	T cell
SG69	tendon cell
SG70	testis
SG71	throat
SG72	Thymus
SG73	thyroid gland
SG74	tongue
SG75	tonsil
SG76	trabecular meshwork cell
SG77	umbilical cord
SG78	urinary bladder
SG79	urothelial cell
SG80	uterus
SG81	vagina
SG82	Other

### Sheet: encodeRoadmapTissues
No	Sample ID	Sample group	Epigenome mnemonic	Standardized epigenome name	tissueUni	newID
1	E001	ESC	ESC.I3	ES-I3 Cells	Other	SG82
2	E002	ESC	ESC.WA7	ES-WA7 Cells	Other	SG82
3	E003	ESC	ESC.H1	H1 Cells	Other	SG82
4	E004	ES-deriv	ESDR.H1.BMP4.MESO	H1 BMP4 Derived Mesendoderm Cultured Cells	Other	SG82
5	E005	ES-deriv	ESDR.H1.BMP4.TROP	H1 BMP4 Derived Trophoblast Cultured Cells	Other	SG82
6	E006	ES-deriv	ESDR.H1.MSC	H1 Derived Mesenchymal Stem Cells	Other	SG82
7	E007	ES-deriv	ESDR.H1.NEUR.PROG	H1 Derived Neuronal Progenitor Cultured Cells	Other	SG82
8	E008	ESC	ESC.H9	H9 Cells	Other	SG82
9	E009	ES-deriv	ESDR.H9.NEUR.PROG	H9 Derived Neuronal Progenitor Cultured Cells	Other	SG82
10	E010	ES-deriv	ESDR.H9.NEUR	H9 Derived Neuron Cultured Cells	Other	SG82
11	E011	ES-deriv	ESDR.CD184.ENDO	hESC Derived CD184+ Endoderm Cultured Cells	Other	SG82
12	E012	ES-deriv	ESDR.CD56.ECTO	hESC Derived CD56+ Ectoderm Cultured Cells	Other	SG82
13	E013	ES-deriv	ESDR.CD56.MESO	hESC Derived CD56+ Mesoderm Cultured Cells	Other	SG82
14	E014	ESC	ESC.HUES48	HUES48 Cells	Other	SG82
15	E015	ESC	ESC.HUES6	HUES6 Cells	Other	SG82
16	E016	ESC	ESC.HUES64	HUES64 Cells	Other	SG82
17	E017	IMR90	LNG.IMR90	IMR90 fetal lung fibroblasts Cell Line	Other	SG82
18	E018	iPSC	IPSC.15b	iPS-15b Cells	Other	SG82
19	E019	iPSC	IPSC.18	iPS-18 Cells	Other	SG82
20	E020	iPSC	IPSC.20B	iPS-20b Cells	Other	SG82
21	E021	iPSC	IPSC.DF.6.9	iPS DF 6.9 Cells	Other	SG82
22	E022	iPSC	IPSC.DF.19.11	iPS DF 19.11 Cells	Other	SG82
23	E023	Mesench	FAT.MSC.DR.ADIP	Mesenchymal Stem Cell Derived Adipocyte Cultured Cells	Mesench	SG45
24	E024	ESC	ESC.4STAR	ES-UCSF4 Cells	Other	SG82
25	E025	Mesench	FAT.ADIP.DR.MSC	Adipose Derived Mesenchymal Stem Cell Cultured Cells	Mesench	SG45
26	E026	Mesench	STRM.MRW.MSC	Bone Marrow Derived Cultured Mesenchymal Stem Cells	Mesench	SG45
27	E027	Epithelial	BRST.MYO	Breast Myoepithelial Primary Cells	Epithelial	SG16
28	E028	Epithelial	BRST.HMEC.35	Breast variant Human Mammary Epithelial Cells (vHMEC)	Epithelial	SG16
29	E029	HSC & B-cell	BLD.CD14.PC	Primary monocytes from?peripheral?blood	HSC & B-cell	SG32
30	E030	HSC & B-cell	BLD.CD15.PC	Primary neutrophils from?peripheral?blood	HSC & B-cell	SG32
31	E031	HSC & B-cell	BLD.CD19.CPC	Primary B cells from cord blood	HSC & B-cell	SG32
32	E032	HSC & B-cell	BLD.CD19.PPC	Primary B cells from peripheral blood	HSC & B-cell	SG32
33	E033	Blood & T-cell	BLD.CD3.CPC	Primary T cells from cord blood	T cell	SG68
34	E034	Blood & T-cell	BLD.CD3.PPC	Primary T cells from?peripheral?blood	T cell	SG68
35	E035	HSC & B-cell	BLD.CD34.PC	Primary hematopoietic stem cells	HSC & B-cell	SG32
36	E036	HSC & B-cell	BLD.CD34.CC	Primary hematopoietic stem cells short term culture	HSC & B-cell	SG32
37	E037	Blood & T-cell	BLD.CD4.MPC	Primary T helper memory cells from peripheral blood 2	T cell	SG68
38	E038	Blood & T-cell	BLD.CD4.NPC	Primary T helper naive cells from peripheral blood	T cell	SG68
39	E039	Blood & T-cell	BLD.CD4.CD25M.CD45RA.NPC	Primary T helper naive cells from?peripheral?blood	T cell	SG68
40	E040	Blood & T-cell	BLD.CD4.CD25M.CD45RO.MPC	Primary T helper memory cells from peripheral blood 1	T cell	SG68
41	E041	Blood & T-cell	BLD.CD4.CD25M.IL17M.PL.TPC	Primary T helper cells PMA-I stimulated	T cell	SG68
42	E042	Blood & T-cell	BLD.CD4.CD25M.IL17P.PL.TPC	Primary T helper 17 cells PMA-I stimulated	T cell	SG68
43	E043	Blood & T-cell	BLD.CD4.CD25M.TPC	Primary T helper cells from?peripheral?blood	T cell	SG68
44	E044	Blood & T-cell	BLD.CD4.CD25.CD127M.TREGPC	Primary T regulatory cells from?peripheral?blood	T cell	SG68
45	E045	Blood & T-cell	BLD.CD4.CD25I.CD127.TMEMPC	Primary T cells effector/memory enriched from peripheral blood	T cell	SG68
46	E046	HSC & B-cell	BLD.CD56.PC	Primary Natural Killer cells from?peripheral?blood	HSC & B-cell	SG32
47	E047	Blood & T-cell	BLD.CD8.NPC	Primary T CD8+ naive cells from peripheral blood	T cell	SG68
48	E048	Blood & T-cell	BLD.CD8.MPC	Primary T CD8+ memory cells from peripheral blood	T cell	SG68
49	E049	Mesench	STRM.CHON.MRW.DR.MSC	Mesenchymal Stem Cell Derived Chondrocyte Cultured Cells	Mesench	SG45
50	E050	HSC & B-cell	BLD.MOB.CD34.PC.F	Primary hematopoietic stem cells G-CSF-mobilized Female	HSC & B-cell	SG32
51	E051	HSC & B-cell	BLD.MOB.CD34.PC.M	Primary hematopoietic stem cells G-CSF-mobilized Male	HSC & B-cell	SG32
52	E052	Myosat	MUS.SAT	Muscle Satellite Cultured Cells	Myosat	SG48
53	E053	Neurosph	BRN.CRTX.DR.NRSPHR	Cortex derived primary cultured neurospheres	neuronal stem cell	SG50
54	E054	Neurosph	BRN.GANGEM.DR.NRSPHR	Ganglion Eminence derived primary cultured neurospheres	neuronal stem cell	SG50
55	E055	Epithelial	SKIN.PEN.FRSK.FIB.01	Foreskin Fibroblast Primary Cells skin01	Epithelial	SG16
56	E056	Epithelial	SKIN.PEN.FRSK.FIB.02	Foreskin Fibroblast Primary Cells skin02	Epithelial	SG16
57	E057	Epithelial	SKIN.PEN.FRSK.KER.02	Foreskin Keratinocyte Primary Cells skin02	Epithelial	SG16
58	E058	Epithelial	SKIN.PEN.FRSK.KER.03	Foreskin Keratinocyte Primary Cells skin03	Epithelial	SG16
59	E059	Epithelial	SKIN.PEN.FRSK.MEL.01	Foreskin Melanocyte Primary Cells skin01	Epithelial	SG16
60	E061	Epithelial	SKIN.PEN.FRSK.MEL.03	Foreskin Melanocyte Primary Cells skin03	Epithelial	SG16
61	E062	Blood & T-cell	BLD.PER.MONUC.PC	Primary mononuclear cells from?peripheral?blood	T cell	SG68
62	E063	Adipose	FAT.ADIP.NUC	Adipose Nuclei	Adipose	SG1
63	E065	Heart	VAS.AOR	Aorta	Heart	SG29
64	E066	Other	LIV.ADLT	Liver	liver	SG37
65	E067	Brain	BRN.ANG.GYR	Brain Angular Gyrus	Brain	SG8
66	E068	Brain	BRN.ANT.CAUD	Brain Anterior Caudate	Brain	SG8
67	E069	Brain	BRN.CING.GYR	Brain Cingulate Gyrus	Brain	SG8
68	E070	Brain	BRN.GRM.MTRX	Brain Germinal Matrix	Brain	SG8
69	E071	Brain	BRN.HIPP.MID	Brain Hippocampus Middle	Brain	SG8
70	E072	Brain	BRN.INF.TMP	Brain Inferior Temporal Lobe	Brain	SG8
71	E073	Brain	BRN.DL.PRFRNTL.CRTX	Brain_Dorsolateral_Prefrontal_Cortex	Brain	SG8
72	E074	Brain	BRN.SUB.NIG	Brain Substantia Nigra	Brain	SG8
73	E075	Digestive	GI.CLN.MUC	Colonic Mucosa	Digestive	SG13
74	E076	Sm. Muscle	GI.CLN.SM.MUS	Colon Smooth Muscle	Muscle	SG47
75	E077	Digestive	GI.DUO.MUC	Duodenum Mucosa	Digestive	SG13
76	E078	Sm. Muscle	GI.DUO.SM.MUS	Duodenum Smooth Muscle	Muscle	SG47
77	E079	Digestive	GI.ESO	Esophagus	Digestive	SG13
78	E080	Other	ADRL.GLND.FET	Fetal Adrenal Gland	Other	SG82
79	E081	Brain	BRN.FET.M	Fetal Brain Male	Brain	SG8
80	E082	Brain	BRN.FET.F	Fetal Brain Female	Brain	SG8
81	E083	Heart	HRT.FET	Fetal Heart	Heart	SG29
82	E084	Digestive	GI.L.INT.FET	Fetal Intestine Large	Digestive	SG13
83	E085	Digestive	GI.S.INT.FET	Fetal Intestine Small	Digestive	SG13
84	E086	Other	KID.FET	Fetal Kidney	kidney	SG36
85	E087	Other	PANC.ISLT	Pancreatic Islets	pancreas	SG53
86	E088	Other	LNG.FET	Fetal Lung	lung	SG38
87	E089	Muscle	MUS.TRNK.FET	Fetal Muscle Trunk	Muscle	SG47
88	E090	Muscle	MUS.LEG.FET	Fetal Muscle Leg	Muscle	SG47
89	E091	Other	PLCNT.FET	Placenta	placenta	SG57
90	E092	Digestive	GI.STMC.FET	Fetal Stomach	Digestive	SG13
91	E093	Thymus	THYM.FET	Fetal Thymus	Thymus	SG72
92	E094	Digestive	GI.STMC.GAST	Gastric	Digestive	SG13
93	E095	Heart	HRT.VENT.L	Left Ventricle	Heart	SG29
94	E096	Other	LNG	Lung	lung	SG38
95	E097	Other	OVRY	Ovary	female gonad	SG19
96	E098	Other	PANC	Pancreas	pancreas	SG53
97	E099	Other	PLCNT.AMN	Placenta Amnion	placenta	SG57
98	E100	Muscle	MUS.PSOAS	Psoas Muscle	Muscle	SG47
99	E101	Digestive	GI.RECT.MUC.29	Rectal Mucosa Donor 29	Digestive	SG13
100	E102	Digestive	GI.RECT.MUC.31	Rectal Mucosa Donor 31	Digestive	SG13
101	E103	Sm. Muscle	GI.RECT.SM.MUS	Rectal Smooth Muscle	Muscle	SG47
102	E104	Heart	HRT.ATR.R	Right Atrium	Heart	SG29
103	E105	Heart	HRT.VNT.R	Right Ventricle	Heart	SG29
104	E106	Digestive	GI.CLN.SIG	Sigmoid Colon	Digestive	SG13
105	E107	Muscle	MUS.SKLT.M	Skeletal Muscle Male	Muscle	SG47
106	E108	Muscle	MUS.SKLT.F	Skeletal Muscle Female	Muscle	SG47
107	E109	Digestive	GI.S.INT	Small Intestine	Digestive	SG13
108	E110	Digestive	GI.STMC.MUC	Stomach Mucosa	Digestive	SG13
109	E111	Sm. Muscle	GI.STMC.MUS	Stomach Smooth Muscle	Muscle	SG47
110	E112	Thymus	THYM	Thymus	Thymus	SG72
111	E113	Other	SPLN	Spleen	spleen	SG65
112	E114	ENCODE2012	LNG.A549.ETOH002.CNCR	A549 EtOH 0.02pct Lung Carcinoma Cell Line	Other	SG82
113	E115	ENCODE2012	BLD.DND41.CNCR	Dnd41 TCell Leukemia Cell Line	Other	SG82
114	E116	ENCODE2012	BLD.GM12878	GM12878 Lymphoblastoid Cells	Other	SG82
115	E117	ENCODE2012	CRVX.HELAS3.CNCR	HeLa-S3 Cervical Carcinoma Cell Line	Other	SG82
116	E118	ENCODE2012	LIV.HEPG2.CNCR	HepG2 Hepatocellular Carcinoma Cell Line	Other	SG82
117	E119	ENCODE2012	BRST.HMEC	HMEC Mammary Epithelial Primary Cells	Other	SG82
118	E120	ENCODE2012	MUS.HSMM	HSMM Skeletal Muscle Myoblasts Cells	Other	SG82
119	E121	ENCODE2012	MUS.HSMMT	HSMM cell derived Skeletal Muscle Myotubes Cells	Other	SG82
120	E122	ENCODE2012	VAS.HUVEC	HUVEC Umbilical Vein Endothelial Primary Cells	Other	SG82
121	E123	ENCODE2012	BLD.K562.CNCR	K562 Leukemia Cells	Other	SG82
122	E124	ENCODE2012	BLD.CD14.MONO	Monocytes-CD14+ RO01746 Primary Cells	Other	SG82
123	E125	ENCODE2012	BRN.NHA	NH-A Astrocytes Primary Cells	Other	SG82
124	E126	ENCODE2012	SKIN.NHDFAD	NHDF-Ad Adult Dermal Fibroblast Primary Cells	Other	SG82
125	E127	ENCODE2012	SKIN.NHEK	NHEK-Epidermal Keratinocyte Primary Cells	Other	SG82
126	E128	ENCODE2012	LNG.NHLF	NHLF Lung Fibroblast Primary Cells	Other	SG82
127	E129	ENCODE2012	BONE.OSTEO	Osteoblast Primary Cells	Other	SG82
